# Human lymphoid-neutrophil/monocyte restriction co-ordinately activates increased proliferation despite parallel heterogeneity in transcriptional changes

**DOI:** 10.1101/2024.02.18.580894

**Authors:** Fangwu Wang, Laura Gonzalez, Colin Hammond, Martin Hirst, Benjamin D. Simons, Connie Eaves

## Abstract

Recent studies indicate the human lympho-myeloid restriction process to be a different and more heterogeneous one than historically inferred. Here we describe the development of bulk and clonal culture systems that efficiently support early B-lymphoid differentiation and their use to identify biological and molecular changes that accompany their initial restriction from subsets of CD34+ human cord blood cells with lympho-myeloid-limited potential. Analyses of the changes observed revealed the acquisition of B-lymphoid- and neutrophil/monocyte (NM)-restricted properties are accompanied by a concomitantly accelerated and lineage-shared cell cycling activity and loss of self-renewal properties. Parallel, single-cell transcriptome analysis identified reduced expression of multiple self-renewal-associated genes and an accompanying heterogeneous activation of lineage-regulatory modules during the production of B, NM and dendritic cell precursors. These results uncover a connected regulation of lineage-shared proliferation control with persistent heterogeneity in the biological and transcriptional changes in the same cells undergoing B and NM lineage restriction.
