## Supplemental Table 1 for "Human lymphoid-neutrophil/monocyte restriction co-ordinately activates increased proliferation despite parallel heterogeneity in transcriptional changes"

Antigen	Fluorochrome	Clone	Supplier	Catalog no.
CD10	APC	CB-CALLA	BD Pharmingen	340923
CD10	BB700	W8E7	BD Biosciences	745745
CD10	PE	HI10a	BD Pharmingen	555375
CD10	PerCP.Cy5.5	HI10a	BioLegend	312215
CD11b	BV711	M1/70	BioLegend	101242
CD123	APC.eFluor780	6H6	Invitrogen	47-1239-42
CD123	PE	6H6	eBioscience	12-1239-42
CD135	PE	BV10A4H2	Invitrogen	12-1357-42
CD135	PE.Cy7	BV10A4H2	BioLegend	313314
CD14	BV480	MoP9	BD Biosciences	566141
CD14	FITC	MoP9	STEMCELL technologies	10406
CD14	PE.Cy7	61D3	eBioscience	25-0149-42
CD14	PE/Dazzle594	HCD14	BioLegend	325634
CD15	BV510	W6D3	BD Biosciences	563141
CD15	FITC	HI98	BD Pharmingen	555401
CD15	Horizon V500	HI98	BD Pharmingen	561585
CD15	PE.Cy7	HI98	BD Pharmingen	560827
CD15	BUV563	W6D3	BD OptiBuild	741417
CD19	APC.eFluor780	SJ25C1	eBioscience	47-0198
CD19	PE	SJ25C1	eBioscience	12/1/0198
CD19	PE.Cy7	HIB19	BioLegend	302215
CD19	SB436	SJ25C1	Invitrogen	62-0198-42
CD1A	BV421	HI149	BD Horizon	563938
CD33	APC	WM53	eBioscience	17-0338
CD33	PE.Cy7	WM53	eBioscience	25-0338
CD33	PECF594	WM53	BD Biosciences	562492
CD33	BV786	WM53	BD Biosciences	740974
CD34	AF647	581	BioLegend	343508
CD34	AF700	581	BD Biosciences	561440
CD34	BV421	561	BioLegend	343610
CD38	BV605	HIT2	BioLegend	303531
CD38	BV711	HIT2	BioLegend	303527
CD38	PE.Cy7	HIT2	BioLegend	303516
CD4	BV711	OKT4	BioLegend	317440
CD45	AF700	HI30	BioLegend	304024
CD45	AF700	2D1	BioLegend	56-9459-42
CD45	APC	2D1	eBioscience	17-9459-42
CD45	APC.eFluor780	HI30	eBioscience	47-0459-41
CD45	BV605	HI30	BioLegend	304042
CD45	FITC	2D1	eBioscience	11-9459-42
CD45	Pacific Blue	HI30	BioLegend	304029
CD45	PE	HI30	BD Pharmingen	555483
CD45	PE	2D1	eBioscience	12-9459-42
CD45	PE/Dazzle594	HI30	BioLegend	304052
CD45	PE.Cy7	HI30	eBioscience	25-0459-42
CD45RA	APC.eFluor780	HI100	eBioscience	47-0458
CD45RA	BV421	HI100	BioLegend	304032
CD45RA	BV605	HI100	BioLegend	304134
CD45RA	APC	MEM56	Invitrogen	MHCD45RA05
CD49f	eFluor450	eBioGoH3 (GoH3)	eBioscience	48-0495-82
CD56	APC	CMSSB	eBioscience	17-0567-41
CD56	PerCP.eFluor710	CMSSB	eBioscience	46056741
CD7	APC	eBio124-1D1	eBioscience	17-0079-42
CD7	FITC	M-T701	BD Pharmingen	555360
CD7	PE	M-T701	BD Pharmingen	555361
CD71	FITC	OKT9	Homemade
CD71	PE	OKT9	Homemade
CD71	FITC	OKT9	eBioscience	11-0719-41
CD8	BV510	SK1	BioLegend	344732
CD90	PE.Cy7	50000000000	BD Pharmingen	561558
CLEC12A	PE	HB3	eBioscience	12-9878-42
CLEC12A	PE.Vio770	REA431	Miltenyi Biotec	130-106-484
GPA (CD235a)	Pacific Blue	HI264	BioLegend	349108
