## Supplemental Table 2 for "Human lymphoid-neutrophil/monocyte restriction co-ordinately activates increased proliferation despite parallel heterogeneity in transcriptional changes"

### Sheet: bulk LEM
Outputs of bulk population cultured in LEM
Lineage type	Cell phenotype
Lin-	CD45+CD14-CD15-CD10-CD19-
NM	CD45+CD33+CD14+/CD15+
B	CD45+CD14-CD15-CD19+
CD34+ precursor	CD45+CD14-CD15-CD34+
CD7+ T precursors	CD45+CD14-CD15-CD19-CD33-CD7+
CD33+CD1A+ DC	CD45+CD14-CD15-CD19-CD7-CD33+CD1A+
CD45RA+CD123+ pDC	CD45+CD14-CD15-CD19-CD7-CD45RA+CD123+

### Sheet: clonal stromal coculture
Outputs of clonal stromal co-cultures for B and NM lineages
Clonal output type	Cell phenotype
NM	CD45+CD33+CD14+/CD15+
B	CD45+CD14-CD15-CD33-CD19+
Blast	CD45+CD14-CD15-CD19-CD34+
Undefined	CD45+CD14-CD15-CD19-CD34-

### Sheet: clonal LEM
Outputs of clonal LEM cultures
Clonal output type	Cell henotype
Immature	CD34+CD45RAlow/-CLEC12Alow/-
B-lineage	CD34-CD45RA+CLEC12A-
NM-lineage	CD34-CD45RA+/-CLEC12A+
B+NM bi-lineage	CD34-CD45RA+CLEC12A- and CD34-CD45RA+/-CLEC12A+
Undefined	CD34-CD45RA-CLEC12A-
