## Supplemental Table 3 for "Human lymphoid-neutrophil/monocyte restriction co-ordinately activates increased proliferation despite parallel heterogeneity in transcriptional changes"

Primers used for the Q-RT-PCR of CB cells and cell lines
Gene	Forward primer	Reverse primer
GAPDH	TGCCTCGATGGGTGGAGT	TCTGATTTGGTCGTATTGGGC
CSF1R	GGTGGCAGGAAGGTGATG	GGTGTTGTTGTGTTGGAGGA
EBF1	TTTGTGGGGTTCGTGGAG	TTTCTGGGTTCTTGTCTTGG
PAX5	CAGGGCAGAGAGAGACTGGA	GAGAGGAGGGGAAGGAAAGA
DNTT	GGCTGTCTGGGCATTTCTT	TCCAAAGCATCAACCTTCCT
RAG1	TCTGAACTGTGTTGCAAGCC	TGAAAGTCCGGAGAATGCCT
CD79A	CTTCCCTCTAAACTGCCCCA	CACTAAGTGGCCCTGACAGA
CEBPA	GTGTCCCCTCCCTTCCTCT	ACGATTTGCTCCCCCTACTC
SPI1	CATCTGGTGGGTGGACAAG	CCGCTGAACTGGTAGGTGA
IGLL1	GCATAACTCAGTGACGCATGT	AGGTCACCGTCAAGATTCCC
MPO	TGTGTTGTCCAAGTCAAGCG	AGAAGCCGTCCTCATACTCC
FCGR1A	ATCACTTTGCAGCCTCCATG	TGGCACCTGTATTCACCACT
