## Supplemental Table 4 for "Human lymphoid-neutrophil/monocyte restriction co-ordinately activates increased proliferation despite parallel heterogeneity in transcriptional changes"

Gene	Cycle.phase
HIST1H4C	S
HIST1H1C	S
HIST1H1D	S
HIST1H1B	S
HIST1H3D	S
HMGB2	G2/M
CENPF	G2/M
MKI67	G2/M
TOP2A	G2/M
TUBB4B	G2/M
UBE2S	G2/M
ARL6IP1	G2/M
H2AFX	G2/M
TACC3	G2/M
CKS2	G2/M
KPNA2	G2/M
UBE2C	G2/M
NUSAP1	G2/M
TPX2	G2/M
ASPM	G2/M
CENPE	G2/M
CKS1B	G2/M
KIF20B	G2/M
SGO2	G2/M
CDK1	G2/M
PRC1	G2/M
BUB1	G2/M
CDCA8	G2/M
AURKA	G2/M
PLK1	G2/M
CCNA2	G2/M
AURKB	G2/M
GTSE1	G2/M
KNL1	G2/M
KIF11	G2/M
KIF14	G2/M
BUB1B	G2/M
ANLN	G2/M
CDCA2	G2/M
NDC80	G2/M
TUBA1C	G2/M
JPT1	G2/M
PTTG1	G2/M
CCNB1	G2/M
BIRC5	G2/M
CCNB2	G2/M
CDC20	G2/M
CDKN3	G2/M
DLGAP5	G2/M
HMMR	G2/M
MIR924HG	S
CENPP	S
ATAD2	S
RBL1	S
DIAPH3	S
RRM2	S
CENPK	S
GMNN	S
BRCA1	S
CLSPN	S
FANCI	S
TK1	S
BRIP1	S
UHRF1	S
DTL	S
FEN1	S
GINS2	S
CENPU	S
CHAF1A	S
UNG	S
WDR76	S
CCNE2	S
MYBL2	S
DNMT1	S
PCNA	S
MCM7	S
MCM5	S
MCM4	S
MCM6	S
HELLS	S
MCM3	S
CMSS1	S
MTAP	S
MSH6	S
SLBP	S
DYNLL1	S/G2/M
NUCKS1	S/G2/M
SMC4	S/G2/M
TMPO	S/G2/M
PCLAF	S/G2/M
DUT	S/G2/M
TYMS	S/G2/M
TUBB	S/G2/M
H2AFZ	S/G2/M
TUBA1B	S/G2/M
CALR	S/G2/M
EIF5A	S/G2/M
ODC1	S/G2/M
SRSF7	S/G2/M
PPP1R14B	S/G2/M
PAICS	S/G2/M
NOP56	S/G2/M
NOLC1	S/G2/M
NME2	S/G2/M
DCTPP1	S/G2/M
TOMM40	S/G2/M
CCT5	S/G2/M
ATP5MC1	S/G2/M
SRM	S/G2/M
FABP5	S/G2/M
HSPE1	S/G2/M
RANBP1	S/G2/M
PRKDC	S/G2/M
HSPD1	S/G2/M
NCL	S/G2/M
